# Engineering temporal alignment of mRNA delivery enables functional rescue across genetic infertility models

**DOI:** 10.1101/2025.11.13.688269

**Authors:** Qi Jiang, Kexin Su, Guangnan Li, Huali Luo, Hao Wang, Jingwen Luo, Yukai Jason Zhong, Qiaodan Li, Zhihui Zhang, Haifeng Zhang, Wenlin Li, Banghua He, Chenyu Pei, Qin Li, Liang Xu Ma, Hongxiao Cui, Jiaoyan Ma, Deivendran Rengaraj, Linlin Zhang, Xianguang Yang, Zhefan Yuan, Lejun Li, Shuai Liu, Xin Zhiguo Li

## Abstract

Genetic male infertility arises from diverse mutations that disrupt spermatogenesis, yet therapeutic strategies capable of restoring germ-cell function remain limited. Messenger RNA (mRNA) therapeutics offer a programmable and non-integrating approach, but their functional compatibility in structured and immune-privileged tissues remains unclear. Here we identify a temporal mismatch between mRNA delivery kinetics and the progression of spermatogenesis as a key barrier to functional rescue. We show that delivery efficiency does not predict outcome: formulations with high peak expression but short duration fail to support spermiogenesis, whereas sustained expression aligned with developmental timing enables recovery. Guided by this principle, we establish a testis-targeted mRNA delivery platform that restores spermatogenesis across multiple genetic models and generates functional sperm capable of supporting embryo development and multigenerational inheritance. The approach is modular, extends to human seminiferous tubules *ex vivo*, and is supported by comprehensive safety analyses. Together, these findings define a design constraint for RNA therapeutics in structured tissues: functional rescue requires temporal alignment between delivery kinetics and the therapeutic window defined by tissue-specific biological programs.

---

Genetic male infertility affects a substantial fraction of reproductive-age men worldwide and arises from highly heterogeneous defects in spermatogenesis^1,2^. Although assisted reproductive technologies such as intracytoplasmic sperm injection (ICSI) can bypass certain functional deficits, they remain ineffective in the absence of viable sperm and do not address the underlying molecular causes of disease^3,4^. These limitations highlight the need for therapeutic strategies capable of restoring endogenous spermatogenesis.

Messenger RNA (mRNA) therapeutics provide a programmable and non-integrating approach for transient protein replacement and have shown remarkable success in hepatic and intramuscular delivery contexts. However, extending mRNA therapeutics to structured and immune-privileged tissues remains a major challenge. The testis represents a particularly stringent example: the blood–testis barrier (BTB) restricts molecular access, and germ-cell development is tightly coordinated across spatially and temporally organized stages^5–7^. In such systems, it remains unclear which delivery parameters determine whether restored expression translates into functional biological outcomes.

Recent studies have demonstrated proof-of-concept mRNA delivery to the testis and partial restoration of spermatogenesis in specific genetic models^8,9^. However, these approaches have largely focused on delivery efficiency or peak expression as primary metrics of success. Notably, restoration of spermatogenic markers does not consistently result in functional fertility^10,11^, suggesting that additional, unresolved constraints govern the relationship between mRNA delivery and biological function. More broadly, why delivery efficiency alone is insufficient to predict therapeutic outcome in temporally structured tissues remains an open question.

Here, we identify a temporal constraint underlying mRNA-based rescue of spermatogenesis. We show that delivery efficiency does not predict functional outcome, and instead demonstrate that successful rescue requires temporal alignment between mRNA expression kinetics and the biological progression of spermatogenesis. Guided by this principle, we establish a modular mRNA–lipid nanoparticle (LNP) platform that restores spermatogenesis across multiple genetic infertility models, generates functional sperm capable of supporting embryo development and multigenerational inheritance, and enables efficient mRNA delivery in human seminiferous tissue *ex vivo*. Together, our findings define a design constraint for RNA therapeutics in structured tissues and provide a framework for extending mRNA-based therapies beyond the liver.
