## Extended Data Table2 for "Engineering temporal alignment of mRNA delivery enables functional rescue across genetic infertility models"

### Sheet: (A) Primer
qPCR
Papolb F	CTGTCCATCGACCTGACTTATG
Papolb R	GCAACTGGTGCAGTTCTTTC
eGFP F	AAGCAGCACGACTTCTTCA
eGFP R	GCGCGGGTCTTGTAGTT
TNF-α F	TTGCTCTGTGAAGGGAATGG
TNF-α R	GGCTCTGAGGAGTAGACAATAAAG
Il-6 F	GATAAGCTGGAGTCACAGAAGG
Il-6 R	TTGCCGAGTAGATCTCAAAGTG
Il-1β F	GGTGTGTGACGTTCCCATTA
Il-1β R	ATTGAGGTGGAGAGCTTTCAG
Il-12b F	GGACCAAAGGGACTATGAGAAG
Il-12b R	CTTCCAACGCCAGTTCAATG
Il-10 F	TTGAATTCCCTGGGTGAGAAG
Il-10 R	TCCACTGCCTTGCTCTTATTT
Ifnb1 F	GATGACGGAGAAGATGCAGAAG
Ifnb1 R	ACCCAGTGCTGGAGAAATTG
Cxcl10 F	GCTGCAACTGCATCCATATC
Cxcl10 R	CGTGGCAATGATCTCAACAC
β-actin F	TCTAGACTTCGAGCAGGAGATG
β-actin R	GAACCGCTCGTTGCCAATA
PCR
Papolb F2090-2110	TTCGGATCATGAGCCGAGCAG
Papolb R2471-2492	GTGAACGCCCAGTCTATAGCTT
Papolb F2385-2408	AAGGAGTGGATTCGAGAAATTTCC
Papolb R2963-2984	GAACTTGCGCACAAGTGTACTG
Papolb F2451-2474	GGGAAGATCTTCACATTTGGAAGC
Papolb R3161-3182	GATCATCACCATCCTGGTACTG
Papolb F3245-3266	CAAGCTGTTTGAAGCTCCTTCG
Papolb R4122-4129	GCAAGCCCCGCAGAAGGC
Genotyping Primer
Papolb WT-F	ACCATCCTGGTCGAAACAGACACA
Papolb WT-R	TGGGTTTCCTTGGAGGTGTTTCCT
Papolb Mut-F	CAAGCCCACCCACTCTAAAT
Papolb Mut-R	AGACGTGCTACTTCCATTTGT
Btbd18 WT-F	CTTGAAATTACCAGCTCCC
Btbd18 WT-R	GAACTCTAACCTGCCCTCC
Btbd18 Mut-F	GAAGGTGCCACTCCCACTG
Btbd18 Mut-R	ACCAGCCAAACAAATGAAA
Spo11 WT-F	CGAGTTGTTAGAAGATTGTGC
Spo11 WT-R	CAAGTTCTGGGATTGTCTCCATTG
Spo11 Mut-F	CGAGTTGTTAGAAGATTGTGC
Spo11 Mut-R	GTTAGCATAAGACAACAGTGTG

### Sheet: (B) Anitbody
Antibody	Host species	Vendor	Catalog number	Working dilution
SOX9	Rabbit	Huabio	ET1611-56	1:500 (IF)
Protamine-1	Mouse	Briar Patch Biosciences LLC	Hup 1N	1:200 (IF)
Firefly Luciferase	Rabbit	Abcam	ab185924	1:500 (IF)
HA	Rabbit	CST	C29F4	1:500 (IF), 1:1000 (WB)
GAPDH	Mouse	Proteintech	60004-1-Ig	1:5000 (WB)
PNA		Thermo Fisher	L21409	2 µg/mL
PI		Invitrogen	P3566	1 μg/10^ 6 Cells
Hoechst33342		Invitrogen	H3570	5 μg/10^ 6 Cells
goat anti-rabbit IgG conjugated to Alexa Fluor 488	goat	Invitrogen	A-11008	1:500 (IF)
goat anti-mouse IgG conjugated to Alexa Fluor 594	goat	Invitrogen	A-11005	1:500 (IF)
goat anti-rabbit IgG conjugated to Alexa Fluor 594	goat	Invitrogen	A-11012	1:500 (IF)
goat anti-mouse IgG conjugated to Alexa Fluor 488	goat	Invitrogen	A-11029	1:500 (IF)
HRP-conjugated Goat Anti-Mouse IgG(H+L)	goat	Proteintech	SA00001-1	1:5000 (WB)
HRP-conjugated Goat Anti-Rabbit IgG(H+L)	goat	Proteintech	SA00001-2	1:5000 (WB)
F4/80	Rabbit	HUABIO	HA721520	1/500 (IF)
Claudin11	Rabbit	Invitrogen	36-4500	1/200 (IF)
CYP17A1	Rabbit	Proteintech	85690-5-RR	IF: 1/500; WB: 1/1000
SYCP3	Mouse	Abcam	ab97672	1/1000 (IF)
ACRV1	Rabbit	Proteintech	14040-1-AP	1/500 (IF)
SYCP1	Rabbit	Invitrogen	PA1-16763	1/500 (IF)
rH2AX	Mouse	Sigma	JBW301	1/250 (IF)
PLZF	Mouse	Santa	sc-28319	1/200 (IF)
PCNA	Rabbit	Millipore	07-2162	1/250 (IF)
PCNA	Mouse	Santa	sc-25280	1/200 (IF)
H3	Rabbit	Proteintech	17168-1-ap	1/1000 (IF)
H3	Mouse	HUABIO	M1309-1	1/100 (IF)
TNP1	Rabbit	Abcam	Ab104109	1/100 (IF)
SYCP3	Mouse	Abcam	ab97672	1/500 (IF)
SYCP1	Rabbit	Abcam	ab15090	1/500 (IF)
DDX4	Rabbit	Abcam	ab13840	1/200 (IF)
RNF17	Rabbit	RNF17 antibody is a gift from Jeremy Wang lab		1/100 (IF)
