## Extended Data Table4 for "Engineering temporal alignment of mRNA delivery enables functional rescue across genetic infertility models"

### Sheet: 1 DNA-Seq statistics
Table 1: DNA-Seq statistics: analysis of sequences by reads
Species	Breed	Genetype	Time	Tissue	Stage	Replicate	Read pair	Read length	Total raw Reads	Total clean Reads	Total bases (Gb)	%Reads with mean Q≥30	Mapping rate (%)	Properly paired (%)	Duplicate rate (%)	Mean Depth	% Genome ≥10×	% Genome ≥20×	% Genome ≥30×	Mean insert size	Paplob mRNA integration
mouse	C57	Papolb−/−	adult	liver	F0	#1	1	151	597585268	597547465	90.2	0.9879	0.992	0.9709	0.2932	32.66x	0.957	0.844	0.508	311 bp	Absent
							2	151				0.9844
						#2	1	151	592093866	592057336	89.4	0.9862	0.9922	0.9723	0.2914	32.37x	0.957	0.841	0.494	311 bp	Absent
							2	151	0			0.9842
						#3	1	151	603634318	603578320	91	0.9864	0.9897	0.9612	0.30751	32.89x	0.948	0.8	0.47	306 bp	Absent
							2	151	0			0.9818
		Papolb−/−		testis	F0	#1	1	151	598809602	598752832	90.4	0.9868	0.9907	0.9583	0.306524	32.66x	0.956	0.839	0.502	332 bp	Absent
							2	151	0			0.9816
						#2	1	151	612799678	612746907	92.4	0.9871	0.9908	0.9484	0.315187	33.44x	0.955	0.844	0.546	337 bp	Absent
							2	151	0			0.9815
						#3	1	151	598272540	598228895	90.2	0.9873	0.9921	0.9703	0.312592	32.70x	0.959	0.852	0.528	323 bp	Absent
							2	151	0			0.9827
		Papolb+/−			F1	#1	1	151	604962664	604917566	91.2	0.9877	0.9918	0.9578	0.312222	33.06x	0.954	0.838	0.541	339 bp	Absent
							2	151	0			0.9833
						#2	1	151	586875724	586814475	88.3	0.9843	0.988	0.9358	0.344423	31.90x	0.939	0.753	0.421	330 bp	Absent
							2	151	0			0.9779
						#3	1	151	594483246	594434431	89.6	0.9862	0.9902	0.9551	0.327133	32.41x	0.946	0.796	0.48	331 bp	Absent
							2	151	0			0.9812
		Papolb+/−			Control	#1	1	151	591181830	591140950	89.2	0.9871	0.9917	0.9548	0.331475	32.30x	0.953	0.831	0.504	343 bp	Absent
							2	151				0.9831

### Sheet: 2  Mapping reads statistics
Table 2: mapping reads statistics of chromosome and inserted Paplob mRNA							genome mapping reads
							mm10 Ref-Seq																					Inserted Papolb mRNA
Species	Breed	Genetype	Time	Tissue	Stage	Replicate	chr1	chr2	chr3	chr4	chr5	chr6	chr7	chr8	chr9	chr10	chr11	chr12	chr13	chr14	chr15	chr16	chr17	chr18	chr19	chrX	chrY	Papolb
mouse	C57	Papolb−/−	adult	liver	F0	#1	38312039	35437546	30939965	29619791	28805864	29005824	26486086	24867171	24338745	25223787	24061614	22631386	23076252	22781658	19830159	18844158	18174179	17529765	11626934	14359175	792094	0
						#2	38033833	35066086	30814894	29318843	28513142	28769538	26102814	24595667	23998923	25018690	23645981	22431464	22830580	22613677	19606252	18699455	17934861	17370580	11454680	14384231	778753	0
						#3	36834617	34928473	29197444	29330982	28843753	28042270	26831698	24674495	24287014	24403103	24705195	22021492	22371277	21865353	19489704	18009422	18193248	16923453	11642790	13166119	754041	0
		Papolb−/−		testis	F0	#1	37792685	35408822	30358370	29697901	28974825	28743335	26753731	24904497	24502868	24980843	24579899	22519322	22896457	22509104	19786514	18643817	18274982	17413804	11784534	14028485	796893	0
						#2	39158662	36783880	31285156	30867721	30210444	29779336	27957940	25920768	25552608	25910985	25766428	23350704	23766654	23288232	20562396	19254667	19059406	18056966	12306133	14231454	819535	0
						#3	38933073	36010556	31549663	30127091	29378558	29538905	26792377	25233372	24756188	25657530	24483714	23054800	23428193	23219094	20183586	19271172	18439263	17901461	11940483	14863640	814740	0
		Papolb+/−			F1	#1	39032500	36480396	31221757	30490573	29849672	29693780	27684630	25683285	25404281	25749487	25375443	23250960	23784625	23209838	20588622	19179485	18831474	18027801	12197925	14192624	828365	0
						#2	35508663	33789161	28134338	28589003	28078760	27072980	26102442	23924661	23606810	23602948	24167969	21314215	21566739	21100371	19115874	17408295	17795669	16361768	11344978	12818920	786064	0
						#3	38987341	81044077	30939800	31997706	31007914	30440869	30364018	26553536	33848835	25746745	25786555	26105637	24160120	30813559	20688192	19063718	19569322	17839402	12240191	16339894	8653260	0
		Papolb+/−			Control	#1	37007785	35114116	29295060	29473849	29029501	28237019	27054945	24818876	24592553	24516281	24987308	22203617	22605345	22003499	19802309	18142685	18333709	17097873	11802283	13175618	787018	0

### Sheet: 3 Discordant-read analysis
Table 3: discordant-read analysis statistics
Species	Breed	Genetype	Time	Tissue	Stage	Replicate	Paplob_BND_total	Paplob_BND_pass	max_PR_alt	max_SR_alt
mouse	C57	Papolb−/−	adult	liver	F0	#1	0	0	0	0
								0	0	0
						#2	0	0	0	0
							0	0	0	0
						#3	0	0	0	0
							0	0	0	0
		Papolb−/−		testis	F0	#1	0	0	0	0
							0	0	0	0
						#2	0	0	0	0
							0	0	0	0
						#3	0	0	0	0
							0	0	0	0
		Papolb+/−			F1	#1	0	0	0	0
							0	0	0	0
						#2	0	0	0	0
							0	0	0	0
						#3	0	0	0	0
							0	0	0	0
		Papolb+/−			Control	#1	0	0	0	0
							0	0	0	0
Papolb_BND_total	Total number of Manta breakend (BND) SV records involving the transgene Papolb
Papolb_BND_pass	Number of Papolb-involving BND records that pass all site-level VCF filters
max_PR_alt	Maximum paired-read (discordant read-pair) support for the ALT allele across all extracted Papolb-involving BND records.
max_SR_alt	Maximum split-read support for the ALT allele across all extracted Papolb-involving BND records
